# Transcriptional Activation of Regenerative Hematopoiesis via Vascular Niche Sensing

**DOI:** 10.1101/2023.03.27.534417

**Authors:** Tomer Itkin, Sean Houghton, Ryan Schreiner, Yang Lin, Chaitanya R. Badwe, Veronique Voisin, Alex Murison, Negar Seyedhassantehrani, Kerstin B. Kaufmann, Laura Garcia-Prat, Gregory T. Booth, Fuqiang Geng, Ying Liu, Jesus M. Gomez-Salinero, Jae-Hung Shieh, David Redmond, Jenny Z. Xiang, Steven Z. Josefowicz, Cole Trapnell, Joel A. Spencer, Lior Zangi, Brandon Hadland, John E. Dick, Stephanie Z. Xie, Shahin Rafii

**Author notes:** Correspondence should be addressed to Tomer Itkin and Shahin Rafii.

## Abstract

Transition between activation and quiescence programs in hematopoietic stem and progenitor cells (HSC/HSPCs) is perceived to be governed intrinsically and by microenvironmental co-adaptation. However, HSC programs dictating both transition and adaptability, remain poorly defined. Single cell multiome analysis divulging differential transcriptional activity between distinct HSPC states, indicated for the exclusive absence of Fli-1 motif from quiescent HSCs. We reveal that Fli-1 activity is essential for HSCs during regenerative hematopoiesis. Fli-1 directs activation programs while manipulating cellular sensory and output machineries, enabling HSPCs co-adoptability with a stimulated vascular niche. During regenerative conditions, Fli-1 presets and enables propagation of niche-derived Notch1 signaling. Constitutively induced Notch1 signaling is sufficient to recuperate functional HSC impairments in the absence of Fli-1. Applying FLI-1 modified-mRNA transduction into lethargic adult human mobilized HSPCs, enables their vigorous niche-mediated expansion along with superior engraftment capacities. Thus, decryption of stem cell activation programs offers valuable insights for immune regenerative medicine.

---

To sustain hematopoiesis, to continuously produce immune blood cells throughout adulthood, HSCs possess a preset molecular epigenetic program that firmly maintains a developmentally predefined path, even under various stress-induced conditions^1–3^. Nevertheless, the multicellular HSC niche landscape, with its distinct and heterogeneous arsenal of cellular components, provides differential instructive cues, essential for maintenance of balanced hematopoiesis^4–6^, even by hematopoietic progeny^7^. Thus, there must be an adaptive two-way crosstalk between HSCs and their dynamic niche cells augmenting and fine-tuning steady state and stress-induced production of immune blood cells while maintaining the HSC pool^8^, lending credence to an undefined intrinsic HSPC transcriptional-mechanism regulating this crosstalk. Notably, the molecular hubs that coordinate sensing and communication of stem cells with their interactive niche cells to define between multiple stem cell fates, remain unknown. Uncovering these hubs and their defined roles may assist translational efforts to manipulate hematopoietic stem cell fate for immune regenerative medical resolutions.
