## Supplemental Table 7 for "Transcriptional Activation of Regenerative Hematopoiesis via Vascular Niche Sensing"

### Sheet: Sheet1
Genes differentially expressed between samples in HSC/MPP/LPP cell type population, ordered by q-value (Benjamini and Hochberg correction)
Genome wide					Notch pathway genes
WT > Fli-1ROSAΔN1-ICiOE		Fli-1ROSAΔN1-ICiOE > WT			WT > Fli-1ROSAΔN1-ICiOE		Fli-1ROSAΔN1-ICiOE > WT
gene	q_value	gene	q_value		gene	q_value	gene	q_value
Rbm3	8.25983e-29	Rsrp1	8.91221e-42		None		Notch1	4.36e-06
Rps25	3.26036e-24	Gm10076	1.08364e-19				Crebbp	0.0006084
Pfn1	7.38966e-18	Uba52	2.02433e-16				Maml3	0.010792
Gapdh	1.16422e-12	Rps27	2.93705e-13				Lfng	0.015725
S100a11	1.32558e-12	Rps9	1.30389e-12				Cir1	0.01674
Rps2	6.95363e-12	Flt3	7.29487e-12
Ms4a3	8.44315e-12	Rps14	2.5452e-11
2010107E04Rik	1.53027e-11	Pgd	3.56937e-11
Fcer1g	3.87963e-09	Hp1bp3	7.85185e-08
Cd9	5.52441e-08	Scd2	7.91367e-08		Extra-sensory pathway genes
Nkg7	1.58268e-07	Rps13	3.28907e-07		WT > Fli-1ROSAΔN1-ICiOE		Fli-1ROSAΔN1-ICiOE > WT
Apoe	2.00467e-07	Satb1	3.41308e-07		gene	q_value	gene	q_value
Mcpt8	2.81761e-07	Gm47283	4.778e-07		Esam	1.0571e-05	Flt3	7.99e-15
H2afz	2.81761e-07	Cd93	1.0299e-06				Notch1	3.597e-06
Prss34	3.84735e-07	Rabgap1l	1.21598e-06				Il10rb	6.592e-06
Myl12b	5.5845e-07	Ighm	1.49822e-06				Il6st	0.000366
Ctsg	6.2048e-07	Clec2d	3.13282e-06				Itgb5	0.022678
Etfb	7.72473e-07	Pou2f2	4.96256e-06
Slpi	8.40696e-07	Srpk2	5.11747e-06
Cd63	3.13282e-06	Tia1	5.89266e-06
Rpl41	8.06312e-06	Gm42418	6.04754e-06
Fli1	8.62106e-06	Foxp1	9.02187e-05		HSC signature genes (Wilson 2015)
Slco3a1	1.22179e-05	Gm26825	0.00016058		WT > Fli-1ROSAΔN1-ICiOE		Fli-1ROSAΔN1-ICiOE > WT
Itga2b	1.7334e-05	Rps19	0.000197464		gene	q_value	gene	q_value
Igfbp7	2.35661e-05	Inpp5d	0.000232175		None		Limd2	5.208e-07
Ptma	3.9999e-05	Ramp1	0.000255105				Ltb	0.0021573
Anxa3	5.64309e-05	Laptm5	0.000296312				Cd82	0.017966
Aldh1a1	6.44904e-05	Esr1	0.000399823				Ubl3	0.022125
Ldha	7.13092e-05	Rps15a	0.000430789				Ctsf	0.023016
Dtnbp1	0.000115327	Mospd3	0.00055782
Uqcrb	0.000123384	Limd2	0.000576395
Eif4a1	0.000272765	Akna	0.000656946
Srgn	0.000421505	Mgat1	0.000740542
Txn1	0.000471063	H2afy	0.000796289		Serial-Engrafting HSC genes (Rodgriques-Fracitelli 2020)
Arpc3	0.000697207	Rpl27a	0.000824148		WT > Fli-1ROSAΔN1-ICiOE		Fli-1ROSAΔN1-ICiOE > WT
Srsf2	0.000706481	Cd27	0.00122355		gene	q_value	gene	q_value
Pgam1	0.000836514	1700097N02Rik	0.00151768		Gapdh	1.94625e-14	Pou2f2	8.256e-08
Eif2s1	0.000963509	Dntt	0.00168178		Slpi	1.40378e-08	Ogt	4.1984e-05
Eno1	0.000963509	Rpl37a	0.00178083		Cd63	5.2217e-08	Pim1	9.6068e-05
Pkm	0.000966545	Snrnp48	0.00193872		Aldh1a1	1.0712e-06	Rpl12	0.000351719
Cd59a	0.00114928	Tpt1	0.00244036		Srgn	6.9904e-06	Cbl	0.00102414
Tmed2	0.00118642	Cd52	0.00247426		Pkm	1.60056e-05	Lst1	0.00143704
Ier3	0.001239	Ogt	0.00253921		Esam	0.00017391	Tox	0.0055722
Hnrnpk	0.00140312	Xrcc6	0.00260416		Gng11	0.00082804	Il6st	0.0061122
Chchd2	0.00245886	Numa1	0.00261027		Spcs2	0.0014847	Coro2a	0.00665
H2afj	0.00274642	Rps24	0.00302489		Nupr1	0.0023688	Epb41l4b	0.0105788
Mapkapk2	0.00279587	Notch1	0.00337464		Junb	0.00441634	Pik3r1	0.0116532
Ssbp4	0.00390046	Cenpv	0.00337464		Palld	0.025347	Ltb	0.0394706
Prdx6	0.0047047	Pan3	0.00359113		Prtn3	0.0258912
Rpn1	0.00519977	Chdh	0.00371484		Neat1	0.0334125
H1fx	0.0053853	Gpr171	0.00414797
Anxa5	0.00581822	Rhoh	0.00414797
Vamp8	0.00615825	Fmnl1	0.00417865
Gpi1	0.00631258	Dnah8	0.00541608
Fcgr3	0.00736396	Pim1	0.00581822
Esam	0.0105492	Zfp992	0.00625089
Hmgb1	0.0118481	Il10rb	0.00637426
Siva1	0.01698	Sox4	0.00652876
Tagln2	0.0173197	Uchl1	0.00940576
Sumo3	0.0192984	Slc25a12	0.0094364
Gsr	0.025387	Wasf2	0.00990016
Ppib	0.0267467	Rplp1	0.0105186
Hebp1	0.030145	Gm42047	0.0130541
Atp5g2	0.0361706	Hoxa10	0.0140436
Atp5j	0.0364773	Myo5a	0.0144143
Alox5ap	0.0408025	Atf7ip	0.0153727
Actg1	0.0414194	Ubn2	0.0160217
Cdk2ap1	0.0423453	Rpl12	0.0213699
Tmsb4x	0.0466711	Sh2d5	0.0224206
		Slc12a6	0.0225127
		Nup210	0.0252641
		Lcp1	0.0276425
		Arid1a	0.0278271
		Msi2	0.030546
		AC149090.1	0.0324618
		Rpl39	0.0361706
		Nxf1	0.0404947
		Slc38a9	0.0475968
